# Early transcriptional responses of human nasal epithelial cells to infection with Influenza A and SARS-CoV-2 virus differ and are influenced by physiological temperature

**DOI:** 10.1101/2023.03.07.531609

**Authors:** Jessica D. Resnick, Michael A. Beer, Andrew Pekosz

## Abstract

Influenza A (IAV) and SARS-CoV-2 (SCV2) viruses represent an ongoing threat to public health. Both viruses target the respiratory tract, which consists of a gradient of cell types, receptor expression, and temperature. Environmental temperature has been an understudied contributor to infection susceptibility and understanding its impact on host responses to infection could help uncover new insights into severe disease risk factors. As the nasal passageways are the initial site of respiratory virus infection, in this study we investigated the effect of temperature on host responses in human nasal epithelial cells (hNECs) utilizing IAV and SCV2 *in vitro* infection models. We demonstrate that temperature affects SCV2, but not IAV, viral replicative fitness and that SCV2 infected cultures are slower to mount an infection-induced response, likely due to suppression by the virus. Additionally, we show that that temperature not only changes the basal transcriptomic landscape of epithelial cells, but that it also impacts the response to infection. The induction of interferon and other innate immune responses were not drastically affected by temperature, suggesting that while the baseline antiviral response at different temperatures remains consistent, there may be metabolic or signaling changes that affect how well the cultures are able to adapt to new pressures such as infection. Finally, we show that hNECs respond differently to IAV and SCV2 infection in ways that give insight into how the virus is able to manipulate the cell to allow for replication and release. Taken together, these data give new insight into the innate immune response to respiratory infections and can assist in identifying new treatment strategies for respiratory infections.
