## Supplementary material for "Early transcriptional responses of human nasal epithelial cells to infection with Influenza A and SARS-CoV-2 virus differ and are influenced by physiological temperature": supp tables 1-4: supptable1.csv

	baseMean	log2FoldChange	lfcSE	stat	pvalue	padj	hgnc_symbol	external_gene_name	description
9629	162.500285564677	-2.26409015922024	0.651639845949957	-3.47445014802565	0.000511901473822211	0.00664187703212248		CLCA3P	chloride channel accessory 3, pseudogene [Source:NCBI gene (formerly Entrezgene);Acc:9629]
9447	212.656070712452	-1.87038331402749	0.5215327164043	-3.58632019659825	0.000335377120212232	0.00483686026431568	AIM2	AIM2	absent in melanoma 2 [Source:HGNC Symbol;Acc:HGNC:357]
3290	67.0595818161696	-2.21447669327793	0.691572845906217	-3.20208739597944	0.00136435597848476	0.0138360261238605	HSD11B1	HSD11B1	hydroxysteroid 11-beta dehydrogenase 1 [Source:HGNC Symbol;Acc:HGNC:5208]
6035	111.653540898125	-2.22773956387933	0.633291038527941	-3.51771843962552	0.000435273937437178	0.00584730551309005	RNASE1	RNASE1	ribonuclease A family member 1, pancreatic [Source:HGNC Symbol;Acc:HGNC:10044]
123264	100.104677640015	-1.66425161347539	0.432059674792358	-3.85190220372963	0.000117203832518876	0.00216544502576162	SLC51B	SLC51B	solute carrier family 51 subunit beta [Source:HGNC Symbol;Acc:HGNC:29956]
162514	45.2524998975396	-2.21579462867675	0.628550172499284	-3.52524702978945	0.000423088052365848	0.00571660119521026	TRPV3	TRPV3	transient receptor potential cation channel subfamily V member 3 [Source:HGNC Symbol;Acc:HGNC:18084]
9058	302.855439184899	-1.65233805519659	0.39249405111572	-4.20984229060182	2.55549009239457e-05	0.000638666711816034	SLC13A2	SLC13A2	solute carrier family 13 member 2 [Source:HGNC Symbol;Acc:HGNC:10917]
2867	34.3914165081905	-2.50353573550011	0.868006577719414	-2.88423590300186	0.00392364708742293	0.0301503859350918	FFAR2	FFAR2	free fatty acid receptor 2 [Source:HGNC Symbol;Acc:HGNC:4501]
4036	203.901283803061	-1.68860022335946	0.532641429371128	-3.17023823203751	0.00152314002264372	0.015020839026273	LRP2	LRP2	LDL receptor related protein 2 [Source:HGNC Symbol;Acc:HGNC:6694]
6364	1050.37839619909	-1.64813097022852	0.572178796002748	-2.8804474785546	0.00397111109577097	0.030398257668382	CCL20	CCL20	C-C motif chemokine ligand 20 [Source:HGNC Symbol;Acc:HGNC:10619]
28231	144.190876873009	-1.94311355744781	0.551401638541767	-3.5239531797304	0.00042515936823155	0.00574042224590517	SLCO4A1	SLCO4A1	solute carrier organic anion transporter family member 4A1 [Source:HGNC Symbol;Acc:HGNC:10953]
200315	5732.9398963304	-2.09678095338683	0.541087575413949	-3.87512308295516	0.000106570818846537	0.00200024402833032	APOBEC3A	APOBEC3A	apolipoprotein B mRNA editing enzyme catalytic subunit 3A [Source:HGNC Symbol;Acc:HGNC:17343]
9582	2343.65319754834	-1.77133459292644	0.290067609963077	-6.10662663491425	1.01758903959201e-09	1.49184963213887e-07	APOBEC3B	APOBEC3B	apolipoprotein B mRNA editing enzyme catalytic subunit 3B [Source:HGNC Symbol;Acc:HGNC:17352]
100874530	1448.51181725895	-2.05597323409318	0.399765866002996	-5.14294342998702	2.70467083194898e-07	1.59454518647303e-05	APOBEC3B-AS1	APOBEC3B-AS1	APOBEC3B antisense RNA 1 [Source:HGNC Symbol;Acc:HGNC:43836]
23209	23.7562980836029	-2.11257027546795	0.771779235188011	-2.73727275773792	0.00619509042521098	0.0420181997331499	MLC1	MLC1	modulator of VRAC current 1 [Source:HGNC Symbol;Acc:HGNC:17082]
415117	488.576656188069	-1.7260754646394	0.268198940620187	-6.43580269425373	1.22822496497302e-10	2.48568702422094e-08	STX19	STX19	syntaxin 19 [Source:HGNC Symbol;Acc:HGNC:19300]
344657	28.9563256770946	-1.74825338177913	0.49640124583838	-3.52185534672961	0.000428537908362866	0.00578139522678988	LRRIQ4	LRRIQ4	leucine rich repeats and IQ motif containing 4 [Source:HGNC Symbol;Acc:HGNC:34298]
647309	124.598909403605	-1.70122620163021	0.568508399843302	-2.99243811014775	0.00276758776263366	0.0234432355656847	GMNC	GMNC	geminin coiled-coil domain containing [Source:HGNC Symbol;Acc:HGNC:40049]
654816	142.606784990385	-1.52472994260338	0.538786292005834	-2.82993454960964	0.00465575273144729	0.0339812792955375	NCF1B	NCF1B	neutrophil cytosolic factor 1B pseudogene [Source:HGNC Symbol;Acc:HGNC:32522]
100859921	38.1471645213323	-1.85472595411085	0.508751446908217	-3.6456426126793	0.000266724446299867	0.00407060857840756	LINC00536	LINC00536	long intergenic non-protein coding RNA 536 [Source:HGNC Symbol;Acc:HGNC:43645]
158401	234.763891572679	-1.6078449705344	0.346552112065856	-4.63954745781166	3.49172946889476e-06	0.000134323369796181	SHOC1	SHOC1	shortage in chiasmata 1 [Source:HGNC Symbol;Acc:HGNC:26535]
