## Supplementary material for "Early transcriptional responses of human nasal epithelial cells to infection with Influenza A and SARS-CoV-2 virus differ and are influenced by physiological temperature": supp tables 1-4: supptable2.csv

	baseMean	log2FoldChange	lfcSE	stat	pvalue	padj	hgnc_symbol	external_gene_name	description
163720	335.055315237021	1.66491958119734	0.306257326406998	5.43634204846667	5.43855060896507e-08	4.16709357153583e-06	CYP4Z2P	CYP4Z2P	cytochrome P450 family 4 subfamily Z member 2, pseudogene [Source:HGNC Symbol;Acc:HGNC:24426]
1579	164.367090154085	3.17104932690384	0.478037859238543	6.63346901426372	3.27887832807824e-11	8.03282047243274e-09	CYP4A11	CYP4A11	cytochrome P450 family 4 subfamily A member 11 [Source:HGNC Symbol;Acc:HGNC:2642]
5016	116.49414238831	1.60976324975208	0.344948405327673	4.66667833475832	3.06107971550149e-06	0.000120249332846118	OVGP1	OVGP1	oviductal glycoprotein 1 [Source:HGNC Symbol;Acc:HGNC:8524]
25802	78.6517952255327	2.31796419161388	0.793995203893655	2.91936800152806	0.00350741899700382	0.0278841307878797	LMOD1	LMOD1	leiomodin 1 [Source:HGNC Symbol;Acc:HGNC:6647]
402778	1590.31169268496	2.34318731610038	0.363870820336229	6.43961314055135	1.19778401468647e-10	2.45071874389532e-08	IFITM10	IFITM10	interferon induced transmembrane protein 10 [Source:HGNC Symbol;Acc:HGNC:40022]
10810	242.415834961449	1.51116124182721	0.250782316663533	6.02578866776597	1.68286960541979e-09	2.22222334633412e-07	WASF3	WASF3	WASP family member 3 [Source:HGNC Symbol;Acc:HGNC:12734]
10391	63.9629371166842	1.75325960187577	0.592244174455724	2.96036614203429	0.0030727361835622	0.0252504498775399	CORO2B	CORO2B	coronin 2B [Source:HGNC Symbol;Acc:HGNC:2256]
255027	596.722633471917	1.97683914655573	0.534087002954348	3.70134291907626	0.000214461405980669	0.00347827257661504	MPV17L	MPV17L	MPV17 mitochondrial inner membrane protein like [Source:HGNC Symbol;Acc:HGNC:26827]
100507588	89.8795414856037	2.04384841786461	0.39846982686063	5.12924261785942	2.90910216210208e-07	1.69264291113058e-05	TGFBR3L	TGFBR3L	transforming growth factor beta receptor 3 like [Source:HGNC Symbol;Acc:HGNC:44152]
100506380	39.2021375524664	2.27452918863969	0.553516463894536	4.10923493157931	3.9697207396216e-05	0.000912496672234747	RNF32-DT	RNF32-DT	RNF32 divergent transcript [Source:HGNC Symbol;Acc:HGNC:48971]
2167	23.347530877308	3.87668841153304	1.3388856722477	2.89545888188118	0.00378604626639009	0.0294208662078118	FABP4	FABP4	fatty acid binding protein 4 [Source:HGNC Symbol;Acc:HGNC:3559]
157381	380.332464323678	2.26736941876976	0.390268629531762	5.80976601037626	6.25602176251192e-09	6.67278598649168e-07	LINC00964	LINC00964	long intergenic non-protein coding RNA 964 [Source:HGNC Symbol;Acc:HGNC:27226]
5935	5475.59635095862	1.71235450727138	0.171032466903088	10.0118681457225	1.35175502294423e-23	5.03366535443972e-20	RBM3	RBM3	RNA binding motif protein 3 [Source:HGNC Symbol;Acc:HGNC:9900]
1852	164.715433417885	2.46589814089645	0.611432161321426	4.03298729914232	5.50722572707998e-05	0.00117106167514912	DUSP9	DUSP9	dual specificity phosphatase 9 [Source:HGNC Symbol;Acc:HGNC:3076]
